# Genetic diversity of CHC22 clathrin impacts its function in glucose metabolism

**DOI:** 10.1101/307264

**Authors:** Matteo Fumagalli, Stephane M. Camus, Yoan Diekmann, Alice Burke, Marine D. Camus, Paul J. Norman, Agnel Praveen Joseph, Laurent Abi-Rached, Andrea Benazzo, Rita Rasteiro, Iain Mathieson, Maya Topf, Peter Parham, Mark G. Thomas, Frances M. Brodsky

## Abstract

CHC22 clathrin plays a key role in intracellular membrane traffic of the insulin-responsive glucose transporter GLUT4 in humans. We performed population genetic and phylogenetic analyses of the CHC22-encoding *CLTCL1* gene, revealing independent gene loss in at least two vertebrate lineages, after arising from gene duplication. All vertebrates retained the paralogous *CLTC* gene encoding CHC17 clathrin, which mediates endocytosis. For vertebrates retaining *CLTCL1*, strong evidence for purifying selection supports CHC22 functionality. All human populations maintained two high frequency *CLTCL1* allelic variants, encoding either methionine or valine at position 1316. Functional studies indicated that CHC22-V1316, which is more frequent in farming populations than in hunter-gatherers, has different cellular dynamics than M1316-CHC22 and is less effective at controlling GLUT4 membrane traffic, attenuating its insulin-regulated response. These analyses suggest that ancestral human dietary change influenced selection of allotypes that affect CHC22’s role in metabolism and have potential to differentially influence the human insulin response.
