## Supplementary File 2 for "Genetic diversity of CHC22 clathrin impacts its function in glucose metabolism"

### Sheet: S2a
Population ID	TW	PI	TD	FLDs	FLFs	H1	H2	H2H1
GBR	2.42279	1.03631	-1.45282	-1.61058	-1.7986	0.386608	0.168488	0.748309
FIN	2.04675	1.21771	-0.986466	-0.657655	-0.903754	0.395572	0.174957	0.768386
CHS	1.8575	1.28594	-0.729976	1.3807	0.700747	0.373152	0.0836054	0.361741
PUR	3.38275	1.60749	-1.39897	-1.33628	-1.59427	0.301405	0.11832	0.597032
CDX	1.89646	1.29637	-0.761481	-0.0679371	-0.371545	0.365938	0.0826396	0.359051
CLM	3.09758	1.44197	-1.41535	0.061653	-0.597106	0.34416	0.104685	0.483533
IBS	2.52489	1.26616	-1.25985	-2.136	-2.10138	0.370993	0.120993	0.539198
PEL	1.57616	0.857083	-1.05847	-1.14517	-1.27766	0.395087	0.13917	0.601628
PJL	1.88611	1.35869	-0.670392	-0.0760668	-0.339752	0.353787	0.13406	0.615943
KHV	2.38787	1.21756	-1.23247	-1.01756	-1.27737	0.336547	0.120651	0.569957
ACB	3.08636	1.34386	-1.4917	-1.57047	-1.79651	0.245768	0.105143	0.588269
GWD	2.50186	1.15976	-1.34776	-0.924227	-1.26991	0.258556	0.106939	0.578699
ESN	2.04675	1.25068	-0.947236	-0.657655	-0.886893	0.320324	0.0997092	0.479039
BEB	2.09724	1.34462	-0.888565	0.0749111	-0.322881	0.366414	0.150081	0.681763
MSL	2.62694	0.897111	-1.70722	-2.00033	-2.18901	0.346713	0.0474394	0.201491
STU	1.69696	1.211	-0.666593	0.549508	0.124469	0.387015	0.111904	0.483894
ITU	1.86666	1.24626	-0.791135	-0.0915034	-0.403862	0.376105	0.116205	0.511981
CEU	2.21731	1.39973	-0.913385	-1.84302	-1.73576	0.352056	0.158989	0.738043
YRI	2.85706	1.07016	-1.61597	-0.646292	-1.19655	0.281593	0.10018	0.515678
CHB	2.03298	1.03206	-1.1936	0.0300795	-0.492673	0.42134	0.0706004	0.279329
JPT	1.86051	1.20192	-0.840703	-0.0964234	-0.42912	0.454604	0.039571	0.14175
LWK	2.04675	1.16413	-1.05022	0.039855	-0.422317	0.351495	0.0539741	0.230304
ASW	2.78959	1.37298	-1.36991	-1.79433	-1.87588	0.252755	0.084789	0.45899
MXL	2.21185	1.07911	-1.31561	-0.504064	-0.910736	0.353638	0.111389	0.508081
TSI	2.35656	1.44241	-0.96714	-1.04958	-1.18678	0.344659	0.159839	0.750553
GIH	2.2024	1.53346	-0.749028	-0.526125	-0.708803	0.363654	0.083679	0.365809

### Sheet: S2b
Gene name
A2ML1
AATK
ABCA6
ABCB5
ABCC12
ABCC2
ABCC3
ABCC6
ABCD2
ABHD13
ABHD18
ACVR2A
ADAMTS14
ADAMTS7
ADGRB1
ADGRB2
ADGRD1
ADNP2
AEBP2
AGO4
AGPAT5
AHRR
AKT2
ALPK1
ANGPT2
ANKRD20A19P
AP3M1
AP5Z1
AQP4
ARAP3
AREL1
ARHGAP11A
ARHGAP19
ARHGAP28
ARHGAP45
ARHGEF18
ARHGEF26
ARHGEF38
ARHGEF5
ARHGEF7
ARIH1
ARPP19
ARSB
ART4
ASAP2
ATAD2
ATP10A
ATP1A2
ATP5J2-PTCD1
ATP8B3
BARD1
BIVM-ERCC5
C3
CACNA2D2
CACNA2D4
CALU
CAMKK2
CAPS2
CC2D2A
CCDC113
CCP110
CCSAP
CD38
CD47
CDC14B
CDC42EP3
CELF3
CENPJ
CEP152
CFAP43
CFAP74
CGN
CHRNA4
CLIP2
CLNK
CLSTN1
CLUH
CMKLR1
CNST
CNTNAP1
COG6
COL15A1
COL16A1
COL17A1
COL18A1
COL1A2
COL3A1
COL4A3BP
CORO2A
CRKL
CROCCP3
CRTC3
CRYBG2
CXXC4
CYSLTR2
DAG1
DCLK3
DENND3
DEPDC1
DEPDC5
DHTKD1
DHX33
DIP2A
DISP3
DNAH17-AS1
DNAJC18
DNAJC3
DNAJC5
DNMT1
DPYSL3
DPYSL5
DROSHA
DSC2
DSG3
DUSP19
DYRK1A
DZIP3
E2F2
ECE1
EFCAB5
EGF
EIF2AK4
EIF4G1
EIF5A2
EML4
EMP2
EPAS1
EPHA10
EPS15
ERAP1
ERAP2
ERMP1
ERO1A
ERV3-1-ZNF117
ESS2
ETV3
EXD2
FAM102B
FAM120A
FAM13B
FAM168B
FAM182A
FAM217B
FAM78B
FAM91A1
FANCA
FANCD2
FBXO28
FBXO33
FCRL5
FERMT1
FGF5
FNBP1L
FNBP1
FOXJ2
FOXJ3
FOXK2
FOXN2
FUS
GDA
GEMIN5
GIT2
GJA3
GJA9-MYCBP
GNE
GNS
GOLGA6C
GOLGA8CP
GOLGA8DP
GOLGA8EP
GOLGA8G
GOLGA8H
GOLGA8J
GOLGA8M
GOLGA8O
GOLGA8S
GOSR1
GPCPD1
GPSM2
GRHL2
GRIN2D
HDAC5
HGSNAT
HLF
HMGCS1
HR
HSPH1
IFT140
IFT172
IFT74
INPP5D
IPO8
ITGA6
JAK3
JMJD6
KANK2
KANSL3
KBTBD12
KCNJ10
KCNJ12
KDM2B
KDM4B
KDSR
KIAA1143
KIAA1468
KIAA1522
KIF3C
KIF5A
KITLG
KIT
KLF9
KMO
LATS2
LCORL
LDB3
LETM1
LIN54
LMO4
LOC101929550
LOX
LPCAT2
LRP2BP
LRRC2
LRRIQ1
MAPT
2008-03-01
MARK1
MARK4
MBD2
MBTD1
MCMDC2
MDFIC
MEF2A
MET
MFAP3
MFHAS1
MFSD9
MIER3
MORC2
MPP5
MROH1
MROH2B
MTMR12
MTMR6
MTMR7
MYEF2
MYNN
MYT1
NAA15
NAP1L1
NAPEPLD
NBPF11
NCBP1
NECAB1
NEURL4
NFAM1
NFIX
NIPAL1
NIPAL3
NISCH
NLRP1
NMNAT2
NOL8
NOTCH2NL
NPHP3
NR1D2
NRAP
NSD3
NSUN4
NUP210L
NUP50
NUTM2D
OSMR
PAN2
PAQR5
PARP4
PCDHA10
PCDHA12
PCDHA13
PCDHA4
PCDHA5
PCDHA6
PCDHA7
PCDHA8
PCDHAC1
PCDHGA8
PCSK1
PCYOX1
PDE4C
PFAS
PHC1
PHF2
PIK3CD
PKNOX1
PKP1
PLA2G12A
PLB1
PLCG1
PLCH2
PLEKHG5
PML
POFUT1
POGK
POLR1B
POM121L9P
POU6F1
PPIP5K1P1-CATSPER2
PPIP5K1
PPM1F
PPP1R12A
PPP2R2D
PPP4R3B
PRKAB2
PROSER1
PRX
PTCD1
PTGFR
PTGIS
PTGS1
PTPN23
PTPRE
PTPRU
PTPRZ1
PUM1
QRICH2
RAB36
RAB5B
RAB6B
RANBP10
RASA4
RASEF
RASSF2
RBM26
RBM47
RCSD1
REEP3
RFT1
RGPD2
RGS12
RHBDD1
RHOBTB2
RHOBTB3
RIC8B
RIMS4
RNF168
RNF17
RNF41
RNF43
RPS6KB1
RPS6KL1
RSL1D1
RUNDC1
RUSC2
RXRA
SALL1
SALL3
SATB2
SCD
SCRIB
SCRN1
SDC3
SERTAD2
SF3A1
SGTB
SH2B3
SH3BP4
SH3D19
SH3RF1
SLC12A3
SLC12A7
SLC15A2
SLC25A37
SLC26A7
SLC30A6
SLC35E1
SLC39A10
SLC5A7
SLC6A19
SLC6A20
SLC8A2
SLC8A3
SLCO4C1
SLFN11
SLMAP
SMAD9
SMC4
SMC6
SMG9
SMIM14
SMPD3
SNPH
SNRK
SNX18
SP100
SPAST
SPICE1
SPOCK2
ST6GALNAC5
ST8SIA2
STAT5B
STC2
STIM2
STK17B
STK38L
STRCP1
STRC
STRIP2
SULF1
SUSD6
SYCP2
SYNPO
SYT11
TARBP1
TBC1D9B
TBC1D9
TC2N
TEX2
TFAM
TGM2
THEM4
TIMELESS
TIMM50
TIMP3
TLR4
TMEM236
TMEM237
TMEM26
TMEM63C
TMEM87B
TMEM94
TOP2B
TOPBP1
TPCN1
TPP2
TRIM58
TRPA1
TSC2
TSPAN11
TTC21B
TTC33
TTC7A
TTC9
TTL
TYW5
UBE2H
UBE2K
UBE2O
UBE3A
UBE3C
UBIAD1
UCHL5
UHRF1BP1L
ULK1
UMODL1
UNKL
UPF1
UPF2
USP22
USP25
USP3
USP42
USP7
USP8
VAMP4
VANGL2
VCL
VLDLR
WDR90
WHAMMP2
WIPF2
WISP1
WWTR1
YPEL2
YTHDF3
ZBTB11
ZBTB46
ZBTB47
ZDHHC11B
ZDHHC20
ZFYVE9
ZMYM6
ZMYND8
ZNF260
ZNF268
ZNF271P
ZNF286A
ZNF286B
ZNF320
ZNF331
ZNF398
ZNF429
ZNF496
ZNF527
ZNF529
ZNF566
ZNF570
ZNF701
ZNF716
ZNF765-ZNF761
ZNF91

### Sheet: S2c
Population ID	Obs.Homo1	Obs.Hetero	Obs.Homo2	Exp.Homo1	Exp.Hetero	Exp.Homo2	RatioHetero	p-value
ACB	102	68	22	96.3333	79.3333	16.3333	0.857143	0.392315
ASW	70	40	12	66.3934	47.2131	8.39344	0.847222	0.514337
BEB	32	86	54	32.7035	84.593	54.7035	1.01663	0.988168
CDX	100	56	30	88.086	79.828	18.086	0.701509	0.0193841
CEU	38	108	52	42.7475	98.505	56.7475	1.09639	0.630353
CHB	96	100	10	103.476	85.0485	17.4757	1.1758	0.171852
CHS	102	78	30	94.6714	92.6571	22.6714	0.841813	0.279205
CLM	48	112	28	57.5319	92.9362	37.5319	1.20513	0.133936
ESN	142	48	8	139.172	53.6566	5.17172	0.894578	0.621729
FIN	36	102	60	38.2273	97.5455	62.2273	1.04567	0.90174
GBR	46	94	42	47.522	90.956	43.522	1.03347	0.950302
GIH	32	92	82	29.534	96.932	79.534	0.949119	0.875805
GWD	126	92	8	130.903	82.1947	12.9026	1.11929	0.407506
IBS	56	130	28	68.4159	105.168	40.4159	1.23612	0.0470228
ITU	34	94	76	32.1618	97.6765	74.1618	0.962361	0.930487
JPT	122	74	12	121.543	74.9135	11.5433	0.987806	0.992369
KHV	70	108	20	77.6566	92.6869	27.6566	1.16521	0.247142
LWK	106	78	14	106.187	77.6263	14.1869	1.00482	0.99885
MSL	114	50	6	113.653	50.6941	5.65294	0.986308	0.992205
MXL	52	54	22	48.7578	60.4844	18.7578	0.892793	0.694367
PEL	34	92	44	37.6471	84.7059	47.6471	1.08611	0.729107
PJL	44	88	60	40.3333	95.3333	56.3333	0.923077	0.752645
PUR	66	96	46	62.4808	103.038	42.4808	0.931691	0.784559
STU	36	90	78	32.1618	97.6765	74.1618	0.921409	0.730906
TSI	42	106	66	42.1729	105.654	66.1729	1.00327	0.999427
YRI	136	74	6	138.56	68.8796	8.56019	1.07434	0.719808
